# Sequential formation of Drosophila circuit asymmetry via prolonged structural plasticity

**DOI:** 10.1101/2025.05.27.656373

**Authors:** Johann Markovitsch, Daniel Mitić, Alisa Jiménez-García, Zane Alsberga, Sarah Kainz, Rashmit Kaur, Thomas Hummel

## Abstract

Structural and functional differences between brain hemispheres are a common feature of animal nervous systems with reduced bilateral asymmetry often linked to impaired cognitive performance. How neuronal left-right asymmetry is initiated and integrated into a bilaterally symmetrical ground pattern is poorly understood. Here we show that directional asymmetry of a Drosophila central brain circuit originates from axonal interactions of two classes of bilateral pioneer neurons. Subsequent recruitment of neighboring neuron classes into the asymmetric neuropil precursor results in hemisphere-specific microcircuits. Circuit lateralization requires dynamic expression of the cell adhesion molecule Fasciclin 2 to maintain structural plasticity in axonal remodeling. Reduced circuit asymmetry following cell type-specific Fasciclin 2 manipulation affect adult brain function. These results reveal an unexpected degree of developmental plasticity of late-born Drosophila neurons in the formation of a new circuit node via the lateralized recruitment of symmetric circuit components.
