## Supplemental Information 1 - Statistics exact values for "Sequential formation of Drosophila circuit asymmetry via prolonged structural plasticity": Statistics_exact_values.xlsx

### Sheet: Tests
reference	n_total	group1	n1	group2	n2	test	performed in	teststatistic	df	p-value	p-value_adjusted	correction-method
Fig. S1a	28	-	-	-	-	one-way ANOVA	Prism_v10.2.3	36,54	2	1.6e-08	-	-
Fig. S1a	-	SA[uni]	17	SA[bi]	8	Tukey's multiple comparison	Prism_v10.2.3	3,988	28	-	0.023	Tukey_Prism
Fig. S1a	-	SA[uni]	17	SA[FB]	6	Tukey's multiple comparison	Prism_v10.2.3	12,08	28	-	<0,0001	Tukey_Prism
Fig. S1a	-	SA[bi]	8	SA[FB]	6	Tukey's multiple comparison	Prism_v10.2.3	7,454	28	-	<0,0001	Tukey_Prism
Fig. S1a''	28	-	-	-	-	one-way ANOVA	Prism_v10.2.3	223,7	2	1.1e-17	-	-
Fig. S1a''	-	SA[uni]	17	SA[bi]	8	Tukey's multiple comparison	Prism_v10.2.3	29,23	28	-	<0,0001	Tukey_Prism
Fig. S1a''	-	SA[uni]	17	SA[FB]	6	Tukey's multiple comparison	Prism_v10.2.3	14,53	28	-	<0,0001	Tukey_Prism
Fig. S1a''	-	SA[bi]	8	SA[FB]	6	Tukey's multiple comparison	Prism_v10.2.3	10,44	28	-	<0,0001	Tukey_Prism
Fig. S1b	28	-	-	-	-	one-way ANOVA	Prism_v10.2.3	43,01	2	2.9e-09	-	-
Fig. S1b	-	SA[uni]	17	SA[bi]	8	Tukey's multiple comparison	Prism_v10.2.3	7,702	28	-	<0,0001	Tukey_Prism
Fig. S1b	-	SA[uni]	17	SA[FB]	6	Tukey's multiple comparison	Prism_v10.2.3	12,39	28	-	<0,0001	Tukey_Prism
Fig. S1b	-	SA[bi]	8	SA[FB]	6	Tukey's multiple comparison	Prism_v10.2.3	4,780	28	-	0.0059	Tukey_Prism
Fig. S1b''	28	-	-	-	-	one-way ANOVA	Prism_v10.2.3	218,2	2	8.4e-18	-	-
Fig. S1b''	-	SA[uni]	17	SA[bi]	8	Tukey's multiple comparison	Prism_v10.2.3	29,42	28	-	<0,0001	Tukey_Prism
Fig. S1b''	-	SA[uni]	17	SA[FB]	6	Tukey's multiple comparison	Prism_v10.2.3	5,896	28	-	0.0008	Tukey_Prism
Fig. S1b''	-	SA[bi]	8	SA[FB]	6	Tukey's multiple comparison	Prism_v10.2.3	18,17	28	-	<0,0001	Tukey_Prism
Fig. S1c	-	AB-R	46	AB-L	46	Mann-Whitney-U	Prism_v10.2.3	916	1	0.2397	-	-
Fig. S1d	-	AB-R	46	AB-L	46	Mann-Whitney-U	Prism_v10.2.3	780	1	0.0241	-	-
Fig. 2a' left	-	CTRL_vDeltaA_L	15	CTRL_vDeltaA_R	15	Wilcoxon signed rank test on paired samples	Prism_v10.2.3	-108,0	1	0.0009	-	-
Fig. 2a' right	-	CTRL_vDeltaA_L	15	CTRL_vDeltaA_R	15	Mann-Whitney-U	Prism_v10.2.3	41	1	0.0023	-	-
Fig. 2a'' left	-	CTRL_SAuni_L	15	CTRL_SAuni_R	15	Wilcoxon signed rank test on paired samples	Prism_v10.2.3	-120.0	1	<0,0001	-	-
Fig. 2a'' right	-	CTRL_SAuni_L	15	CTRL_SAuni_R	15	Mann-Whitney-U	Prism_v10.2.3	102	1	0.6749	-	-
Fig. 2b' left	-	Nrg849_vDeltA_L	15	Nrg849_vDeltA_R	15	Wilcoxon signed rank test on paired samples	Prism_v10.2.3	6	1	0.8904	-	-
Fig. 2b' right	-	Nrg849_vDeltA_L	15	Nrg849_vDeltA_R	15	Mann-Whitney-U	Prism_v10.2.3	108	1	0.8702	-	-
Fig. 2b'' left	-	Nrg849_SAuni_L	15	Nrg849_SAuni_R	15	Wilcoxon signed rank test on paired samples	Prism_v10.2.3	-51,00	1	0.1555	-	-
Fig. 2b'' right	-	Nrg849_SAuni_L	15	Nrg849_SAuni_R	15	Mann-Whitney-U	Prism_v10.2.3	102	1	0.6749	-	-
Fig. 2c left	-	Nrg849_vDeltA	15	CTRL_vDeltaA	15	Mann-Whitney-U	Prism_v10.2.3	94	1	0.461	-	-
Fig. 2c right	-	Nrg849_Sauni	15	CTRL_SAuni	15	Mann-Whitney-U	Prism_v10.2.3	0	1	<0,0001	-	-
Fig. 2e' left	-	AB-L	16	AB-R	16	Wilcoxon signed rank test on paired samples	Prism_v10.2.3	20,00	1	0.6322	-	-
Fig. 2e' right	-	AB-L	16	AB-R	16	Mann-Whitney-U	Prism_v10.2.3	119	1	0.752	-	-
Fig. 5a left	194	-	-	-	-	Chi-Squared	R_v4.4.1	26,002	2	2.258e-06	-	-
Fig. 5a center	-	control-Fas2	32	Fas2	28	Wilcoxon rank sum	R_v4.4.1	610	1	0.01593	-	-
Fig. 5a right	-	control-Fas2	32	Fas2	28	Wilcoxon rank sum	R_v4.4.1	382	1	0.3343	-	-
Fig. 5b	-	empty	34	R72A10	31	Chi-Squared	R_v4.4.1	0,65579	1	0.4181	>0.9999	Bonferroni
Fig. 5b	-	empty	34	R66A02	35	Chi-Squared	R_v4.4.1	17,75	1	2.519e-05	0.00012595	Bonferroni
Fig. 5b	-	empty	34	R16E08	25	Chi-Squared	R_v4.4.1	5,0748	1	0.02428	0.1214	Bonferroni
Fig. 5b	-	empty	34	SS50477	38	Chi-Squared	R_v4.4.1	2,2098	1	0.1371	0.6855	Bonferroni
Fig. 5b	-	empty	34	R70H05	30	Chi-Squared	R_v4.4.1	2,1717	1	0.1406	0.703	Bonferroni
Fig. 5b'	93	-	-	-	-	Kruskal-Wallis	R_v4.4.1	27,8	2	9.15e-07	-	-
Fig. 5b'	-	empty	34	R66A02-Gal4	30	Dunn's multiple comparison	R_v4.4.1	-4,09	93	4.27e-05	8.54e-05	Holm
Fig. 5b'	-	empty	34	R72A10-Gal4	29	Dunn's multiple comparison	R_v4.4.1	-4,85	93	1.26e-06	3.78e-06	Holm
Fig. 5b'	-	R66A02-Gal4	30	R72A10-Gal4	29	Dunn's multiple comparison	R_v4.4.1	-0,767	93	0.443	0.443	Holm
Fig. 5b''	93	-	-	-	-	Kruskal-Wallis	R_v4.4.1	41.0	2	1.25e-09	-	-
Fig. 5b''	-	empty	34	R66A02-Gal4	30	Dunn's multiple comparison	R_v4.4.1	2,22	93	0.0262	0.0262	Holm
Fig. 5b''	-	empty	34	R72A10-Gal4	29	Dunn's multiple comparison	R_v4.4.1	-4,28	93	1.83e-05	3.67e-05	Holm
Fig. 5b''	-	R66A02-Gal4	30	R72A10-Gal4	29	Dunn's multiple comparison	R_v4.4.1	-6,30	93	3.02e-10	9.06e-10	Holm
Fig. 5c	-	controls	107	Fas2	34	Chi-Squared	R_v4.4.1	49,942	2	1.791e-11	1.0746e-10	Bonferroni
Fig. 5c	-	controls	107	R72A10	36	Chi-Squared	R_v4.4.1	0,95108	2	0.6215	>0.9999	Bonferroni
Fig. 5c	-	controls	107	R66A02	81	Chi-Squared	R_v4.4.1	53,25	2	2.735e-12	1.641e-11	Bonferroni
Fig. 5c	-	controls	107	R16E08	36	Chi-Squared	R_v4.4.1	0,94944	2	0.6221	>0.9999	Bonferroni
Fig. 5c	-	controls	107	SS50477	18	Chi-Squared	R_v4.4.1	1,0542	2	0.5903	>0.9999	Bonferroni
Fig. 5c	-	controls	107	R70H05	41	Chi-Squared	R_v4.4.1	1,1371	2	0.5663	>0.9999	Bonferroni
Fig. 5c'	89	-	-	-	-	Kruskal-Wallis	R_v4.4.1	34,6	3	1.46e-07	-	-
Fig. 5c'	-	control-Fas2	31	Fas2	14	Dunn's multiple comparison	R_v4.4.1	-4,83	89	1.38e-06	7.06e-06	Holm
Fig. 5c'	-	control-Fas2	31	R66A02	28	Dunn's multiple comparison	R_v4.4.1	-4,86	89	1.18e-06	7.06e-06	Holm
Fig. 5c'	-	control-Fas2	31	R72A10	16	Dunn's multiple comparison	R_v4.4.1	-1,78	89	0.075	0.15	Holm
Fig. 5c'	-	Fas2	14	R66A02	28	Dunn's multiple comparison	R_v4.4.1	0,878	89	0.38	0.38	Holm
Fig. 5c'	-	Fas2	14	R72A10	16	Dunn's multiple comparison	R_v4.4.1	2,75	89	0.00596	0.0238	Holm
Fig. 5c'	-	R66A02	28	R72A10	16	Dunn's multiple comparison	R_v4.4.1	2,29	89	0.0218	0.0654	Holm
Fig. 6a	-	controls	-	Fas2	-	Chi-Squared	R_v4.4.1	76,395	2	2.2e-16	6.6e-16	Bonferroni
Fig. 6a	-	controls		R72A10		Chi-Squared	R_v4.4.1	2,0293	2	0.3625	>0.9999	Bonferroni
Fig. 6a	-	controls		R66A02		Chi-Squared	R_v4.4.1	18,89	2	7.909e-05	0.00023727	Bonferroni
Fig. 6a'	137	-	-	-	-	Kruskal-Wallis	R_v4.4.1	53,6	3	1.39e-11	-	-
Fig. 6a'	-	control	32	Fas2-Gal4	41	Dunn's multiple comparison	R_v4.4.1	-3,64	137	0.000273	0.00109	Holm
Fig. 6a'	-	control	32	R66A02	26	Dunn's multiple comparison	R_v4.4.1	-1,99	137	0.0469	0.0938	Holm
Fig. 6a'		control	32	R72A10	38	Dunn's multiple comparison	R_v4.4.1	2,99	137	0.00278	0.00834	Holm
Fig. 6a'		Fas2	41	R66A02	26	Dunn's multiple comparison	R_v4.4.1	1,33	137	0.183	0.183	Holm
Fig. 6a'		Fas2	41	R72A10	38	Dunn's multiple comparison	R_v4.4.1	7,00	137	2.56e-12	1.54e-11	Holm
Fig. 6a'	-	R66A02	26	R72A10	38	Dunn's multiple comparison	R_v4.4.1	4,88	137	1.05e-06	5.27e-06	Holm
Fig. 6a''	137	-	-	-	-	Kruskal-Wallis	R_v4.4.1	28,4	3	2.93e-06	-	-
Fig. 6a''	-	control	32	Fas2-Gal4	41	Dunn's multiple comparison	R_v4.4.1	5,26	137	1.43e-07	8.56e-07	Holm
Fig. 6a''	-	control	32	R66A02	26	Dunn's multiple comparison	R_v4.4.1	2,50	137	0.0123	0.049	Holm
Fig. 6a''	-	control	32	R72A10	38	Dunn's multiple comparison	R_v4.4.1	3,55	137	0.00039	0.00195	Holm
Fig. 6a''	-	Fas2	41	R66A02	26	Dunn's multiple comparison	R_v4.4.1	-2,31	137	0.0207	0.0622	Holm
Fig. 6a''	-	Fas2	41	R72A10	38	Dunn's multiple comparison	R_v4.4.1	-1,73	137	0.0832	0.166	Holm
Fig. 6a''	-	R66A02	26	R72A10	38	Dunn's multiple comparison	R_v4.4.1	0,745	137	0.456	0.456	Holm
Fig. 6b'	-	UAS-Fas2PEST-	31	UAS-extra-Fas2	47	Chi-Squared	R_v4.4.1	21.173	1	4.197e-06	1.2591e-05	Bonferroni
Fig. 6b'	-	UAS-Fas2PEST-	31	UAS-intra-Fas2	39	Chi-Squared	R_v4.4.1	27,161	1	1.872e-07	5.616e-07	Bonferroni
Fig. 6b'	-	UAS-extra-Fas2	47	UAS-intra-Fas2	39	Chi-Squared	R_v4.4.1	0,71192	1	0.3988	>0.9999	Bonferroni
Fig. 7a left	-	R72A10-Gal4>NetB-RNAi	28	R66A02-Gal4>NetB-RNAi	23	Chi-Squared	R_v4.4.1	6,7515	1	0.009367	-	-
Fig. 7a center	-	R72A10-Gal4>NetB-RNAi	28	R66A02-Gal4>NetB-RNAi	23	Wilcoxon rank sum	R_v4.4.1	304	1	0.743	-	-
Fig. 7a right	-	R72A10-Gal4>NetB-RNAi	28	R66A02-Gal4>NetB-RNAi	23	Wilcoxon rank sum	R_v4.4.1	82	1	1.2e-06	-	-
Fig. 7b left	-	R72A10-Gal4>unc5-RNAi	30	R66A02-Gal4>unc5-RNAi	35	Chi-Squared	R_v4.4.1	0,87054	1	0.3508	-	-
Fig. 7b center	-	R72A10-Gal4>unc5-RNAi	30	R66A02-Gal4>unc5-RNAi	35	Wilcoxon rank sum	R_v4.4.1	683	1	0.0376	-	-
Fig. 7b right	-	R72A10-Gal4>unc5-RNAi	30	R66A02-Gal4>unc5-RNAi	35	Wilcoxon rank sum	R_v4.4.1	434	-	0.235	-	-
Fig. 7c left	-	R72A10-Gal4>unc5-RNAi	31	R66A02-Gal4>unc5-RNAi	31	Chi-Squared	R_v4.4.1	35,041	1	3.229e-09	-	-
Fig. 7c center	-	R72A10-Gal4>unc5-RNAi	31	R66A02-Gal4>unc5-RNAi	31	Wilcoxon rank sum	R_v4.4.1	701	1	0.00162	-	-
Fig. 7c right	-	R72A10-Gal4>unc5-RNAi	31	R66A02-Gal4>unc5-RNAi	31	Wilcoxon rank sum	R_v4.4.1	86	1	1.05e-09	-	-
Fig. S7a	256	-	-	-	-	Chi-Squared	R_v4.4.1	79,657	2	<2,2E-16	-	-
Fig. S7b	-	Fructose_Sips	47	Glucose_Sips	47	Wilcoxon signed rank test on paired samples	Prism_v10.2.3	-1084	1	<0,0001	-	-
Fig. S7b'	-	Fructose_Sips	15	Glucose_Sips	15	Wilcoxon signed rank test on paired samples	Prism_v10.2.3	-16,00	1	0.6788	-	-
Fig. S7b''	-	R66A02>Fas2PEST+	15	CS	47	Mann-Whitney-U	Prism_v10.2.3	171,5	1	0.0023	-	-
Fig. S7c	28	-	-	-	-	Kruskal-Wallis	Prism_v10.2.3	1,020	2	0.6005	-	-
Fig. S7c	-	UAS-Fas2[PEST+]/Gal4	8	CS/Gal4	15	Dunn's multiple comparison	Prism_v10.2.3	0,2002	1	-	>0.9999	Dunn's_Prism
Fig. S7c	-	UAS-Fas2[PEST+]/Gal4	8	UAS-Fas2[PEST+]/CS	5	Dunn's multiple comparison	Prism_v10.2.3	0,9571	1	-	0.6771	Dunn's_Prism
Fig. S7d	41	-	-	-	-	Kruskal-Wallis	Prism_v10.2.3	7,243	2	0.0267	-	-
Fig. S7d	-	UAS-Fas2[PEST+]/Gal4	13	CS/Gal4	14	Dunn's multiple comparison	Prism_v10.2.3	2,297	1	-	0,0432	Dunn's_Prism
Fig. S7d	-	UAS-Fas2[PEST+]/Gal4	13	UAS-Fas2[PEST+]/CS	14	Dunn's multiple comparison	Prism_v10.2.3	2,390	1	-	0.0337	Dunn's_Prism

### Sheet: Confidence
Reference	Group	Timepoint	m_md_rate	n	Type	upper	lower	calculated in	method
Fig. S2b	EB-closure (light-blue)	24hAPF	0.673	2	95% CI	0.891	0.456	Prism_v10.2.3	Prism_default
Fig. S2b	EB-closure (light-blue)	26hAOF	0.687	5	95% CI	0.696	0.679	Prism_v10.2.3	Prism_default
Fig. S2b	EB-closure (light-blue)	28hAPF	0.74	4	95% CI	0.765	0.716	Prism_v10.2.3	Prism_default
Fig. S2b	EB-closure (light-blue)	30hAPF	0.775	12	95% CI	0.792	0.758	Prism_v10.2.3	Prism_default
Fig. S2b	EB-closure (light-blue)	32hAPF	0.796	5	95% CI	0.868	0.725	Prism_v10.2.3	Prism_default
Fig. S2b	EB-closure (light-blue)	35hAPF	0.832	10	95% CI	0.854	0.811	Prism_v10.2.3	Prism_default
Fig. S2b	EB-closure (light-blue)	38hAPF	0.953	5	95% CI	1.021	0.886	Prism_v10.2.3	Prism_default
Fig. S2b	EB-closure (light-blue)	40hAPF	0.924	9	95% CI	0.959	0.89	Prism_v10.2.3	Prism_default
Fig. S2b	EB-closure (light-blue)	45hAPF	0.993	4	95% CI	1.014	0.972	Prism_v10.2.3	Prism_default
Fig. S2b	LI (magenta)	25hAPF	0.026	6	95% CI	0.39	-0.337	Prism_v10.2.3	Prism_default
Fig. S2b	LI (magenta)	29hAPF	0.177	15	95% CI	0.267	-0.034	Prism_v10.2.3	Prism_default
Fig. S2b	LI (magenta)	36hAPF	0.477	7	95% CI	0.723	0.231	Prism_v10.2.3	Prism_default
Fig. S2b	LI (magenta)	42hAPF	0.855	15	95% CI	0.935	0.775	Prism_v10.2.3	Prism_default
Fig. 5a	Fas2RNAi/CS	-	0.0952	57	95% CI	0.193	0.0444	R_v4.4.1	proportion test
Fig. 5a	Fas2-Gal4/CS	-	0.13	60	95% CI	0.23	0.0702	R_v4.4.1	proportion test
Fig. 5a	Fas2-Gal4/Fas2RNAi	-	0.435	62	95% CI	0.559	0.319	R_v4.4.1	proportion test
Fig. 5b	empty	-	0	34	95% CI	0.102	0	R_v4.4.1	proportion test
Fig. 5b	R72A10	-	0.0645	31	95% CI	0.207	0.0179	R_v4.4.1	proportion test
Fig. 5b	R66A02	-	0.457	35	95% CI	0.618	0.305	R_v4.4.1	proportion test
Fig. 5b	R16E08	-	0.2	25	95% CI	0.391	0.0886	R_v4.4.1	proportion test
Fig. 5b	SS50477	-	0.105	38	95% CI	0.241	0.0417	R_v4.4.1	proportion test
Fig. 5b	R70H05	-	0.1	30	95% CI	0.256	0.0346	R_v4.4.1	proportion test
Fig. 5c	Fas2RNAi/CS	-	0.123	65	95% CI	0.225	0.0637	R_v4.4.1	proportion test
Fig. 5c	Fas2-Gal4/CS	-	0.19	42	95% CI	0.333	0.0998	R_v4.4.1	proportion test
Fig. 5c	Fas2-Gal4	-	0.765	34	95% CI	0.876	0.6	R_v4.4.1	proportion test
Fig. 5c	R72A10	-	0.167	36	95% CI	0.319	0.0787	R_v4.4.1	proportion test
Fig. 5c	R66A02	-	0.667	81	95% CI	0.76	0.559	R_v4.4.1	proportion test
Fig. 5c	R16E08	-	0.139	36	95% CI	0.287	0.0608	R_v4.4.1	proportion test
Fig. 5c	SS50477	-	0.111	18	95% CI	0.328	0.031	R_v4.4.1	proportion test
Fig. 5c	R70H05	-	0.122	41	95% CI	0.255	0.0532	R_v4.4.1	proportion test
Fig. 6a	Fas2PEST+/CS	-	0.0606	66	95% CI	0.146	0.0238	R_v4.4.1	proportion test
Fig. 6a	Fas2-Gal4/CS	-	0.13	69	95% CI	0.23	0.0702	R_v4.4.1	proportion test
Fig. 6a	Fas2-Gal4	-	0.775	40	95% CI	0.877	0.625	R_v4.4.1	proportion test
Fig. 6a	R72A10	-	0.0811	37	95% CI	0.213	0.028	R_v4.4.1	proportion test
Fig. 6a	R66A02	-	0.4	30	95% CI	0.577	0.246	R_v4.4.1	proportion test
Fig. 6b'	UAS-Fas2PEST-	-	0.742	31	95% CI	0.863	0.568	R_v4.4.2	proportion test
Fig. 6b'	UAS-extra-Fas2	-	0.191	47	95% CI	0.325	0.104	R_v4.4.3	proportion test
Fig. 6b'	UAS-intra-Fas2	-	0.103	39	95% CI	0.236	0.0406	R_v4.4.4	proportion test
Fig. 7a	R72A10	-	0.143	28	95% CI	0.315	0.057	R_v4.4.1	proportion test
Fig. 7a	R66A02	-	0.522	23	95% CI	0.708	0.33	R_v4.4.1	proportion test
Fig. 7b	R72A10	-	0.743	35	95% CI	0.858	0.579	R_v4.4.1	proportion test
Fig. 7b	R66A02	-	0.867	30	95% CI	0.947	0.703	R_v4.4.1	proportion test
Fig. 7c	R72A10	-	0.806	31	95% CI	0.908	0.637	R_v4.4.1	proportion test
Fig. 7c	R66A02	-	0.0323	31	95% CI	0.162	0.00572	R_v4.4.1	proportion test
Fig. S7a	Canton S	-	0.097	134	95% CI	0.163338	0.0547619	R_v4.4.1	proportion test
Fig. S7a	Fas2PEST+/CS	-	0.25	76	95% CI	0.358	0.166	R_v4.4.1	proportion test
Fig. S7a	R66A02-Gal4>Fas2PEST+	-	0.755	49	95% CI	0.854	0.619	R_v4.4.1	proportion test
Fig. S7b''	Canton S	-	0.6442	47	95% CI	0.8131	0.5679	Prism_v10.2.3	Prism_default
Fig. S7b''	R66A02-Gal4>Fas2PEST+	-	0.1145	15	95% CI	0.4688	-0.4368	Prism_v10.2.3	Prism_default
Fig. S7c	R66A02-Gal4/CS	-	0.5413	15	SEM	0.5818	0.5008	Prism_v10.2.3	Prism_default
Fig. S7c	R66A02-Gal4>Fas2PEST+	-	0.5461	8	SEM	0.6058	0.4864	Prism_v10.2.3	Prism_default
Fig. S7c	Fas2PEST+/CS	-	0.6153	5	SEM	0.6845	0.5461	Prism_v10.2.3	Prism_default
Fig. S7d	R66A02-Gal4/CS	-	0.4763	14	SEM	0.5182	0.4344	Prism_v10.2.3	Prism_default
Fig. S7d	R66A02-Gal4>Fas2PEST+	-	0.2994	13	SEM	0.3492	0.2496	Prism_v10.2.3	Prism_default
Fig. S7d	Fas2PEST+/CS	-	0.4787	13	SEM	0.5285	0.4289	Prism_v10.2.3	Prism_default
